# Insulin-like growth factor-2 does not improve behavioral deficits in mouse and rat models of Angelman Syndrome

**DOI:** 10.1101/2021.08.13.456299

**Authors:** Elizabeth L. Berg, Stela P. Petkova, Heather A. Born, Anna Adhikari, Anne E. Anderson, Jill L. Silverman

## Abstract

**Background:** Angelman Syndrome (AS) is a rare neurodevelopmental disorder for which there is currently no cure or effective therapeutic. Since the genetic cause of AS is known to be dysfunctional expression of the maternal allele of ubiquitin protein ligase E3A (*UBE3A*), several genetic animal models of AS have been developed. Both the *Ube3a* maternal deletion mouse and rat models of AS reliably demonstrate behavioral phenotypes of relevance to AS and therefore offer suitable *in vivo* systems in which to test potential therapeutics. One promising candidate treatment is insulin-like growth factor-2 (IGF-2), which has recently been shown to ameliorate behavioral deficits in the mouse model of AS and improve cognitive abilities across model systems.

**Methods:** We used both the *Ube3a* maternal deletion mouse and rat models of AS to evaluate the ability of IGF-2 to improve electrophysiological and behavioral outcomes.

**Results:** Acute systemic administration of IGF-2 had an effect on electrophysiological activity in the brain and on a metric of motor ability, however the effects were not enduring or extensive. Additional metrics of motor behavior, learning, ambulation, and coordination were unaffected and IGF-2 did not improve social communication, seizure threshold, or cognition.

**Limitations:** The generalizability of these results to humans is difficult to predict and it remains possible that dosing schemes (i.e., chronic or subchronic dosing), routes, and/or post-treatment intervals other than that used herein may show more efficacy.

**Conclusions:** Despite a few observed effects of IGF-2, our results taken together indicate that IGF-2 treatment does not profoundly improve behavioral deficits in mice or rat models of AS. These findings shed cautionary light on the potential utility of acute systemic IGF-2 administration in the treatment of AS.
