## Supplemental Stats Table for "Insulin-like growth factor-2 does not improve behavioral deficits in mouse and rat models of Angelman Syndrome"

### Sheet: Fig 1
Supplementary File of Statistics
Figure 1
	Panel A	Cortical power pre-injection	Two-way RM ANOVA	ANOVA table	SS	DF	MS	F (DFn, DFd)	P-value
				Genotype	5545	1	5545	F (1, 5) = 0.4673	P=0.5246
				Frequency	1807711	50	36154	F (50, 250) = 37.00	P<0.0001
				Interaction	56918	50	1138	F (50, 250) = 1.165	P=0.2248
				Subject	59329	5	11866	F (5, 250) = 12.14	P<0.0001
	Panel B	Hippocampal power pre-injection	Two-way RM ANOVA	ANOVA table	SS	DF	MS	F (DFn, DFd)	P-value
				Genotype	2464318	1	2464318	F (1, 5) = 0.3025	P=0.6060
				Frequency	474082389	50	9481648	F (50, 250) = 11.72	P<0.0001
				Interaction	12471481	50	249430	F (50, 250) = 0.3082	P>0.9999
				Subject	40736376	5	8147275	F (5, 250) = 10.07	P<0.0001
	Panel C	Cortical power post-injection (mat+/pat+)	Two-way RM ANOVA	ANOVA table	SS	DF	MS	F (DFn, DFd)	P-value
				Genotype	49132	3	16377	F (3, 8) = 0.8119	P=0.5222
				Frequency	2257120	31	72810	F (31, 248) = 56.56	P<0.0001
				Interaction	143283	93	1541	F (93, 248) = 1.197	P=0.1394
				Subject	161369	8	20171	F (8, 248) = 15.67	P<0.0001
	Panel D	Hippocampal power post-injection (mat+/pat+)	Two-way RM ANOVA	ANOVA table	SS	DF	MS	F (DFn, DFd)	P-value
				Genotype	7290616	3	2430205	F (3, 8) = 0.7961	P=0.5297
				Frequency	325969641	50	6519393	F (50, 400) = 19.56	P<0.0001
				Interaction	35848471	150	238990	F (150, 400) = 0.7170	P=0.9911
				Subject	24422259	8	3052782	F (8, 400) = 9.159	P<0.0001
	Panel E	Cortical power post-injection (mat-/pat+)	Two-way RM ANOVA	ANOVA table	SS	DF	MS	F (DFn, DFd)	P-value
				Genotype	83304	3	27768	F (3, 12) = 1.411	P=0.2877
				Frequency	5960716	50	119214	F (50, 600) = 76.29	P<0.0001
				Interaction	458077	150	3054	F (150, 600) = 1.954	P<0.0001
				Subject	236187	12	19682	F (12, 600) = 12.60	P<0.0001
			Sidak's multiple comparisons test	Frequency (Hz)	Comparison	Adjusted p-value
				1	mat-/pat+ Vehicle vs. mat-/pat+ 10 μg/kg IGF-2	<0.0001
					mat-/pat+ Vehicle vs. mat-/pat+ 30 μg/kg IGF-2	<0.0001
					mat-/pat+ Vehicle vs. mat-/pat+ 60 μg/kg IGF-2	<0.0001
				2	mat-/pat+ Vehicle vs. mat-/pat+ 10 μg/kg IGF-2	<0.0001
					mat-/pat+ Vehicle vs. mat-/pat+ 30 μg/kg IGF-2	<0.0001
					mat-/pat+ Vehicle vs. mat-/pat+ 60 μg/kg IGF-2	<0.0001
				3	mat-/pat+ Vehicle vs. mat-/pat+ 10 μg/kg IGF-2	<0.0001
					mat-/pat+ Vehicle vs. mat-/pat+ 30 μg/kg IGF-2	<0.0001
					mat-/pat+ Vehicle vs. mat-/pat+ 60 μg/kg IGF-2	0.0272
				4	mat-/pat+ Vehicle vs. mat-/pat+ 10 μg/kg IGF-2	0.0017
					mat-/pat+ Vehicle vs. mat-/pat+ 30 μg/kg IGF-2	0.0213
					mat-/pat+ Vehicle vs. mat-/pat+ 60 μg/kg IGF-2	0.6508
	Panel F	Hippocampal power post-injection (mat-/pat+)	Two-way RM ANOVA	ANOVA table	SS	DF	MS	F (DFn, DFd)	P-value
				Genotype	19029107	3	6343036	F (3, 12) = 0.6795	P=0.5813
				Frequency	1301444763	50	26028895	F (50, 600) = 25.42	P<0.0001
				Interaction	112776695	150	751845	F (150, 600) = 0.7342	P=0.9890
				Subject	112020715	12	9335060	F (12, 600) = 9.116	P<0.0001
	Panel G	Cortical delta power post-injection	Two-way RM ANOVA	ANOVA table	SS	DF	MS	F (DFn, DFd)	P-value
				Genotype	202284	1	202284	F (1, 5) = 0.6891	P=0.4443
				Treatment	456776	3	152259	F (3, 15) = 3.885	P=0.0308
				Interaction	423496	3	141165	F (3, 15) = 3.602	P=0.0386
				Subject	1467817	5	293563	F (5, 15) = 7.491	P=0.0011
			Tukey's multiple comparisons test	Genotype	Comparison	Adjusted p-value
				mat+/pat+	Vehicle vs. 10 μg/kg IGF-2	0.6917
					Vehicle vs. 30 μg/kg IGF-2	0.642
					Vehicle vs. 60 μg/kg IGF-2	0.8416
					10 μg/kg IGF-2 vs. 30 μg/kg IGF-2	0.1432
					10 μg/kg IGF-2 vs. 60 μg/kg IGF-2	0.257
					30 μg/kg IGF-2 vs. 60 μg/kg IGF-2	0.9828
				mat-/pat+	Vehicle vs. 10 μg/kg IGF-2	0.0084
					Vehicle vs. 30 μg/kg IGF-2	0.0151
					Vehicle vs. 60 μg/kg IGF-2	0.1039
					10 μg/kg IGF-2 vs. 30 μg/kg IGF-2	0.9902
					10 μg/kg IGF-2 vs. 60 μg/kg IGF-2	0.563
					30 μg/kg IGF-2 vs. 60 μg/kg IGF-2	0.7387
			Sidak's multiple comparisons test	Comparison	Treatment	Adjusted p-value
				mat+/pat+ vs. mat-/pat+	Vehicle	0.1357
					10 μg/kg IGF-2	0.8944
					30 μg/kg IGF-2	0.9734
					60 μg/kg IGF-2	0.9975
	Panel H	Hippocampal delta power post-injection	Two-way RM ANOVA	ANOVA table	SS	DF	MS	F (DFn, DFd)	P-value
				Genotype	135138612	1	135138612	F (1, 5) = 0.7055	P=0.4393
				Treatment	172835342	3	57611781	F (3, 15) = 4.044	P=0.0272
				Interaction	19257328	3	6419109	F (3, 15) = 0.4505	P=0.7206
				Subject	957798152	5	191559630	F (5, 15) = 13.45	P<0.0001
			Tukey's multiple comparisons test	Genotype	Comparison	Adjusted p-value
				Both	Vehicle vs. 10 μg/kg IGF-2	0.0445
					Vehicle vs. 30 μg/kg IGF-2	0.0451
					Vehicle vs. 60 μg/kg IGF-2	0.5608
					10 μg/kg IGF-2 vs. 30 μg/kg IGF-2	>0.9999
					10 μg/kg IGF-2 vs. 60 μg/kg IGF-2	0.3992
					30 μg/kg IGF-2 vs. 60 μg/kg IGF-2	0.4027

### Sheet: Fig 2
Supplementary File of Statistics
Figure 2
	Panel A	Rotarod	Three-way ANOVA	ANOVA table	SS	DF	MS	F (DFn, DFd)	P-value
				Time	100473	2	50237	F (1.985, 41.69) = 69.07	P<0.0001
				Genotype	67299	1	67299	F (1, 21) = 4.881	P=0.0384
				Treatment	878.6	1	878.6	F (1, 21) = 0.06373	P=0.8032
				Time x Genotype	25514	2	12757	F (2, 42) = 17.54	P<0.0001
				Time x Treatment	695.4	2	347.7	F (2, 42) = 0.4780	P=0.6233
				Genotype x Treatment	2135	1	2135	F (1, 21) = 0.1548	P=0.6979
				Time x Genotype x Treatment	67.26	2	33.63	F (2, 42) = 0.04624	P=0.9549
			Tukey's multiple comparisons test (day 1 vs. day 3)	Group	Adjusted p-value
				mat+/pat+ Vehicle	0.0033
				mat+/pat+ IGF-2	0.0016
				mat-/pat+ Vehicle	0.3273
				mat-/pat+ IGF-2	0.5937
			Tukey's multiple comparisons test (mat+/pat+ Vehicle vs. mat-/pat+ Vehicle)	Day	Adjusted p-value
				1	>0.9999
				2	0.8782
				3	0.2728
	Panel B	Pup USV	Two-way ANOVA	ANOVA table	SS	DF	MS	F (DFn, DFd)	P-value
				Genotype	430577	1	430577	F (1, 75) = 24.55	P<0.0001
				Treatment	1858	1	1858	F (1, 75) = 0.1059	P=0.7457
				Interaction	40091	1	40091	F (1, 75) = 2.286	P=0.1347
	Panel C	Noise playback	Paired t-test (pre-noise vs. noise)	Group	t and df	P-value
				mat+/pat+ Vehicle	t=7.297, df=16	<0.0001
				mat+/pat+ IGF-2	t=5.164, df=9	0.0006
				mat-/pat+ Vehicle	t=6.157, df=13	<0.0001
				mat-/pat+ IGF-2	t=8.434, df=10	<0.0001
	Panel D	50-kHz USV playback	Paired t-test (distal vs. proximal)	Group	t and df	P-value
				mat+/pat+ Vehicle	t=3.348, df=16	0.0041
				mat+/pat+ IGF-2	t=2.321, df=9	0.0454
				mat-/pat+ Vehicle	t=1.427, df=13	0.1772
				mat-/pat+ IGF-2	t=0.8548, df=10	0.4127

### Sheet: Fig 3
Supplementary File of Statistics
Figure 3
	Panel A	Horizontal activity	Two-way ANOVA	ANOVA table	SS	DF	MS	F (DFn, DFd)	P-value
				Genotype	237447445	1	237447445	F (1, 46) = 146.0	P<0.0001
				Treatment	665621	1	665621	F (1, 46) = 0.4094	P=0.5255
				Interaction	5438585	1	5438585	F (1, 46) = 3.345	P=0.0739
	Panel B	Vertical activity	Two-way ANOVA	ANOVA table	SS	DF	MS	F (DFn, DFd)	P-value
				Genotype	336319	1	336319	F (1, 46) = 70.63	P<0.0001
				Treatment	436.9	1	436.9	F (1, 46) = 0.09176	P=0.7633
				Interaction	10319	1	10319	F (1, 46) = 2.167	P=0.1478
	Panel C	Center time	Two-way ANOVA	ANOVA table	SS	DF	MS	F (DFn, DFd)	P-value
				Genotype	19543	1	19543	F (1, 46) = 1.255	P=0.2684
				Treatment	31079	1	31079	F (1, 46) = 1.996	P=0.1645
				Interaction	4604	1	4604	F (1, 46) = 0.2956	P=0.5893
	Panel D	Beam walking	Two-way ANOVA	ANOVA table	SS	DF	MS	F (DFn, DFd)	P-value
				Genotype	582.8	1	582.8	F (1, 64) = 6.170	P=0.0156
				Treatment	40.21	1	40.21	F (1, 64) = 0.4257	P=0.5164
				Interaction	2.874	1	2.874	F (1, 64) = 0.03043	P=0.8621
			Sidak's multiple comparisons test (mat+/pat+ vs. mat-/pat+)	Group	Adjusted p-value
				Vehicle	0.0981
				IGF-2	0.2369
	Panel E	Rotarod	Three-way ANOVA	ANOVA table	SS	DF	MS	F (DFn, DFd)	P-value
				Time	72808	2	36404	F (1.692, 76.12) = 21.11	P<0.0001
				Genotype	257175	1	257175	F (1, 45) = 52.31	P<0.0001
				Treatment	41904	1	41904	F (1, 45) = 8.523	P=0.0055
				Time x Genotype	17989	2	8995	F (2, 90) = 5.215	P=0.0072
				Time x Treatment	327.8	2	163.9	F (2, 90) = 0.09501	P=0.9095
				Genotype x Treatment	11832	1	11832	F (1, 45) = 2.406	P=0.1278
				Time x Genotype x Treatment	2575	2	1287	F (2, 90) = 0.7464	P=0.4770
			Tukey's multiple comparisons test (day 1 vs. day 3)	Group	Adjusted p-value
				mat+/pat+ Vehicle	0.9974
				mat+/pat+ IGF-2	0.7992
				mat-/pat+ Vehicle	0.1075
				mat-/pat+ IGF-2	0.2564
			Tukey's multiple comparisons test (mat-/pat+ Vehicle vs. mat-/pat+ IGF-2)	Day	Adjusted p-value
				Day 1	0.4711
				Day 2	0.4916
				Day 3	0.9246
			Tukey's multiple comparisons test (vs. mat+/pat+ Vehicle)	Day	Group	Adjusted p-value
				Day 1	mat+/pat+ IGF-2	0.9997
					mat-/pat+ Vehicle	0.0005
					mat-/pat+ IGF-2	0.0473
				Day 2	mat+/pat+ IGF-2	>0.9999
					mat-/pat+ Vehicle	0.008
					mat-/pat+ IGF-2	0.864
				Day 3	mat+/pat+ IGF-2	0.9768
					mat-/pat+ Vehicle	0.1116
					mat-/pat+ IGF-2	0.8876
	Panel F	Marble burying	Two-way ANOVA	ANOVA table	SS	DF	MS	F (DFn, DFd)	P-value
				Genotype	301.2	1	301.2	F (1, 46) = 22.49	P<0.0001
				Treatment	0.01561	1	0.01561	F (1, 46) = 0.001166	P=0.9729
				Interaction	0.01561	1	0.01561	F (1, 46) = 0.001166	P=0.9729
	Panel G	Generalized clonus	Two-way ANOVA	ANOVA table	SS	DF	MS	F (DFn, DFd)	P-value
				Genotype	442915	1	442915	F (1, 69) = 17.92	P<0.0001
				Treatment	6311	1	6311	F (1, 69) = 0.2554	P=0.6149
				Interaction	20525	1	20525	F (1, 69) = 0.8305	P=0.3653
	Panel H	Object recognition	Paired t-test (familiar vs. novel)	Group	t and df	P-value
				mat+/pat+ Vehicle	t=4.089, df=17	0.0008
				mat+/pat+ IGF-2	t=3.982, df=16	0.0011
				mat-/pat+ Vehicle	t=3.122, df=18	0.0059
				mat-/pat+ IGF-2	t=3.192, df=16	0.0057
	Panel I	Object preference	Two-way ANOVA	ANOVA table	SS	DF	MS	F (DFn, DFd)	P-value
				Genotype	57.51	1	57.51	F (1, 67) = 0.4963	P=0.4836
				Treatment	24.79	1	24.79	F (1, 67) = 0.2140	P=0.6452
				Interaction	0.1372	1	0.1372	F (1, 67) = 0.001184	P=0.9727

### Sheet: Fig 4
Supplementary File of Statistics
Figure 4
	Panel A	Stance width	Forelimb	Two-way ANOVA	ANOVA table	SS	DF	MS	F (DFn, DFd)	P-value
					Genotype	0.9009	1	0.9009	F (1, 69) = 29.28	P<0.0001
					Treatment	0.1272	1	0.1272	F (1, 69) = 4.135	P=0.0459
					Interaction	0.01786	1	0.01786	F (1, 69) = 0.5806	P=0.4487
				Tukey's multiple comparisons test	Comparison	Adjusted p-value
					mat+/pat+ Vehicle vs. mat-/pat+ Vehicle	0.0045
					mat-/pat+ Vehicle vs. mat-/pat+ IGF-2	0.8174
			Hindlimb	Two-way ANOVA	ANOVA table	SS	DF	MS	F (DFn, DFd)	P-value
					Genotype	0.5551	1	0.5551	F (1, 69) = 13.42	P=0.0005
					Treatment	0.004924	1	0.004924	F (1, 69) = 0.1190	P=0.7312
					Interaction	0.01	1	0.01	F (1, 69) = 0.2418	P=0.6245
	Panel B	Stride length	Forelimb	Two-way ANOVA	ANOVA table	SS	DF	MS	F (DFn, DFd)	P-value
					Genotype	17.43	1	17.43	F (1, 69) = 60.00	P<0.0001
					Treatment	1.397	1	1.397	F (1, 69) = 4.811	P=0.0317
					Interaction	1.297	1	1.297	F (1, 69) = 4.467	P=0.0382
				Tukey's multiple comparisons test	Comparison	Adjusted p-value
					mat+/pat+ Vehicle vs. mat-/pat+ Vehicle	0.0004
					mat-/pat+ Vehicle vs. mat-/pat+ IGF-2	0.021
			Hindlimb	Two-way ANOVA	ANOVA table	SS	DF	MS	F (DFn, DFd)	P-value
					Genotype	22.85	1	22.85	F (1, 69) = 116.0	P<0.0001
					Treatment	0.6194	1	0.6194	F (1, 69) = 3.143	P=0.0806
					Interaction	1.059	1	1.059	F (1, 69) = 5.376	P=0.0234
				Tukey's multiple comparisons test	Comparison	Adjusted p-value
					mat+/pat+ Vehicle vs. mat-/pat+ Vehicle	<0.0001
					mat-/pat+ Vehicle vs. mat-/pat+ IGF-2	0.0312
	Panel C	Stride frequency	Forelimb	Two-way ANOVA	ANOVA table	SS	DF	MS	F (DFn, DFd)	P-value
					Genotype	4.824	1	4.824	F (1, 69) = 58.72	P<0.0001
					Treatment	0.3077	1	0.3077	F (1, 69) = 3.745	P=0.0571
					Interaction	0.2882	1	0.2882	F (1, 69) = 3.508	P=0.0653
				Sidak's multiple comparisons test	Comparison	Adjusted p-value
					mat+/pat+ Vehicle vs. mat-/pat+ Vehicle	<0.0001
					mat-/pat+ Vehicle vs. mat-/pat+ IGF-2	0.0213
			Hindlimb	Two-way ANOVA	ANOVA table	SS	DF	MS	F (DFn, DFd)	P-value
					Genotype	6.329	1	6.329	F (1, 69) = 107.4	P<0.0001
					Treatment	0.09467	1	0.09467	F (1, 69) = 1.607	P=0.2092
					Interaction	0.232	1	0.232	F (1, 69) = 3.938	P=0.0512
	Panel D	Propulsion time	Forelimb	Two-way ANOVA	ANOVA table	SS	DF	MS	F (DFn, DFd)	P-value
					Genotype	0.006743	1	0.006743	F (1, 69) = 21.65	P<0.0001
					Treatment	0.0005767	1	0.0005767	F (1, 69) = 1.852	P=0.1780
					Interaction	8.093e-05	1	8.093e-05	F (1, 69) = 0.2599	P=0.6118
			Hindlimb	Two-way ANOVA	ANOVA table	SS	DF	MS	F (DFn, DFd)	P-value
					Genotype	0.01701	1	0.01701	F (1, 69) = 53.35	P<0.0001
					Treatment	0.0007698	1	0.0007698	F (1, 69) = 2.414	P=0.1248
					Interaction	0.002031	1	0.002031	F (1, 69) = 6.372	P=0.0139
				Tukey's multiple comparisons test	Comparison	Adjusted p-value
					mat+/pat+ Vehicle vs. mat-/pat+ Vehicle	0.0033
					mat-/pat+ Vehicle vs. mat-/pat+ IGF-2	0.032
	Panel E	Swing time	Forelimb	Two-way ANOVA	ANOVA table	SS	DF	MS	F (DFn, DFd)	P-value
					Genotype	0.01091	1	0.01091	F (1, 69) = 32.78	P<0.0001
					Treatment	0.0002719	1	0.0002719	F (1, 69) = 0.8167	P=0.3693
					Interaction	4.343e-05	1	4.343e-05	F (1, 69) = 0.1305	P=0.7190
			Hindlimb	Two-way ANOVA	ANOVA table	SS	DF	MS	F (DFn, DFd)	P-value
					Genotype	0.01186	1	0.01186	F (1, 69) = 64.58	P<0.0001
					Treatment	3.816e-05	1	3.816e-05	F (1, 69) = 0.2078	P=0.6500
					Interaction	0.0002315	1	0.0002315	F (1, 69) = 1.260	P=0.2655
	Panel F	Brake time	Forelimb	Two-way ANOVA	ANOVA table	SS	DF	MS	F (DFn, DFd)	P-value
					Genotype	0.0004719	1	0.0004719	F (1, 69) = 1.460	P=0.2311
					Treatment	0.0001162	1	0.0001162	F (1, 69) = 0.3593	P=0.5508
					Interaction	0.001147	1	0.001147	F (1, 69) = 3.549	P=0.0638
			Hindlimb	Two-way ANOVA	ANOVA table	SS	DF	MS	F (DFn, DFd)	P-value
					Genotype	4.612e-05	1	4.612e-05	F (1, 69) = 0.4559	P=0.5018
					Treatment	0.000167	1	0.000167	F (1, 69) = 1.651	P=0.2031
					Interaction	1.722e-05	1	1.722e-05	F (1, 69) = 0.1703	P=0.6812

### Sheet: Fig S1
Supplementary File of Statistics
Figure S1
	Panel A	Object recognition	Paired t-test (familiar vs. novel)	Group	t and df	P-value
				B6J Vehicle	t=1.746, df=7	0.1243
				B6J IGF-2	t=1.075, df=7	0.3182
	Panel B	Object preference	Unpaired t-test (B6J Vehicle vs. B6J IGF-2)	t and df	P-value
				t=1.776, df=14	0.0975
	Panel C	Context freezing	Unpaired t-test (B6J Vehicle vs. B6J IGF-2)	t and df	P-value
				t=1.730, df=14	0.1056
